# Contractile function maintains cardiomyocyte differentiation and inhibits cell cycle activity

**DOI:** 10.1101/2025.08.19.671044

**Authors:** Lynn A.C. Devilée, Janice D. Reid, James R. Krycer, Harley R. Robinson, Sean J. Humphrey, Chris Siu Yeung Chow, Mary Lor, Rebecca L. Fitzsimmons, Qing-Dong Wang, Michael Doran, Enzo R. Porrello, Nathan J. Palpant, Simon R. Foster, Richard J. Mills, James E. Hudson

**Affiliations:** Cardiac Bioengineering Laboratory, QIMR Berghofer, Brisbane, QLD, Australia; Cardiac Drug Discovery Laboratory, QIMR Berghofer, Brisbane, QLD, Australia; Mucosal Immunology Laboratory, QIMR Berghofer, Brisbane, QLD, Australia; Faculty of Health, School of Biomedical Sciences, Queensland University of Technology, Brisbane, QLD, Australia; Functional Phosphoproteomics, Murdoch Children’s Research Institute, Royal Children’s Hospital, Melbourne, VIC, Australia; Institute for Molecular Bioscience, University of Queensland, QLD, Australia; Department of Pharmacology, Monash Biomedicine Discovery Institute, Monash University, Melbourne, VIC, Australia; Synthetic Cell Therapeutics, LLC, Gaithersburg, Maryland, USA; Murdoch Children’s Research Institute, Royal Children’s Hospital, Melbourne, Victoria, Australia; Novo Nordisk Foundation Centre for Stem Cell Medicine (reNEW), Murdoch Children’s Research Institute, Melbourne, Victoria, Australia; Department of Paediatrics, School of Biomedical Sciences, University of Melbourne, Melbourne, Victoria, Australia; Department of Anatomy & Physiology, School of Biomedical Sciences, The University of Melbourne, Melbourne, Victoria, Australia; Melbourne Centre for Cardiovascular Genomics and Regenerative Medicine, Melbourne, Victoria, Australia; School of Biomedical Sciences, University of Queensland, QLD, Australia

## Abstract

Numerous endotherm species lose cardiac regenerative capacity shortly after birth, which is in contrast to many ectotherm species who regenerate throughout life. Whether the enhanced contractile function required for endothermy contributes to the cell-cycle exit remains to be explored. Herein, we use human cardiac organoids with advanced maturation combined with direct targeting of contraction using mavacamten and aficamten to enable exquisite control of active contraction over brief time windows. We show that transient inhibition of contraction re-activates the cell cycle. Multi-omics analyses demonstrated the cell cycle response to be mediated through a dedifferentiation-like process, which was swiftly reversed upon removal of the myosin inhibitors. Together these findings reveal that active contraction maintains differentiation including cell cycle arrest in cardiomyocytes.
