## Supplementary material for "Contractile function maintains cardiomyocyte differentiation and inhibits cell cycle activity": Table S1

### Sheet: Mavacamten significant
PTM.CollapseKey	PG.Genes	PG.UniProtIds	log2 FC	PTM.FlankingRegion
Q8NE79_S323_M1	BVES	Q8NE79	-17.4322	QFLRGTSSMSSLHVSSPHQRASAKMKPIEEG
P41252_S1049_M1	IARS1	P41252	-16.1273	FTTIKAPLKPYPVSPSDKVLIQEKTQLKGSE
Q9UQ35_T1434_M1	SRRM2	Q9UQ35	-14.9147	SSSASSPEMKDGLPRTPSRRSRSGSSPGLRD
Q5VTR2_T526_M1	RNF20	Q5VTR2	-14.3306	TRLRSGSALLQSQSSTEDPKDEPAELKPDSE
Q5VZK9_S1360_M1	CARMIL1	Q5VZK9	-12.7853	RSSSKDGHQGSKSNDSGEEAEKEFIFV____
Q14157_S116_M1	UBAP2L	Q14157	-12.4808	KKKGVSGQKDGGQTESNEEGKENRDRDRDYS
P49116_S46_M1	NR2C2	P49116	-12.425	TGQKIQIVTAVDASGSPKQQFILTSPDGAGT
Q96EB6_S16_M2	SIRT1	Q96EB6	-6.34336	MADEAALALQPGGSPSAAGADREAASSPAGE
P26368_S2_M1	U2AF2	P26368	-4.75352	______________MSDFDEFERQLNENKQE
O94876_S382_M1	TMCC1	O94876	-4.71857	SKPREIASLIRNKFGSADNIPNLKDSLEEGQ
O75781_S162_M1	PALM	O75781	-3.42186	KDKRVSNTPLRTVDGSPMMKAAMYSVEITVE
Q0ZGT2_S80_M1	NEXN	Q0ZGT2	-3.39381	REWNRRKQEIKEMLASDDEEDVSSKVEKAYV
Q8IYB3_S10_M1	SRRM1	Q8IYB3	-3.08728	______MDAGFFRGTSAEQDNRFSNKQKKLL
O60716_T308_M1	CTNND1	O60716	-3.06087	DLDYGMMSDYGTARRTGTPSDPRRRLRSYED
Q8WW38_S1014_M1	ZFPM2	Q8WW38	-2.61053	IHNTDIEQSRNAENESPKGQASSNGCAALKK
P02452_S363_M1	COL1A1	P02452	-2.402	AVGAKGEAGPQGPRGSEGPQGVRGEPGPPGP
Q9NS69_S15_M1	TOMM22	Q9NS69	-2.36277	_MAAAVAAAGAGEPQSPDELLPKGDAEKPEE
P18206_S721_M1	VCL	P18206	-2.17292	VEKMTGLVDEAIDTKSLLDASEEAIKKDLDK
P35579_S1943_M1	MYH9	P35579	-2.03058	FVVPRRMARKGAGDGSDEEVDGKADGAEAKP
Q9H987_S647_M1	SYNPO2L	Q9H987	-1.51995	TRKQMFRPGKEETKNSPNPELLSLVQNLDEK
P02458_S1039_M1	COL2A1	P02458	-1.41353	PPGLTGPAGEPGREGSPGADGPPGRDGAAGV
O95613_T2362_M1	PCNT	O95613	-1.27289	FGARLSPGSGGPEAQTAGPVTPASISGRFQP
Q09666_S5448_M1	AHNAK	Q09666	-1.09219	LKGPGVDVNLKGPRISAPNVDFNLEGPKVKG
Q15154_S93_M1	PCM1	Q15154	-0.976192	KTPHTFPHSRYMSQMSVPEQAELEKLKQRIN
Q06455_T592_M1	RUNX1T1	Q06455	-0.943745	GSPMDTPPAATPRSTTPGTPSTIETTPR___
O95831_S268_M1	AIFM1	Q06455	-0.924793	YEKCLIATGGTPRSLSAIDRAGAEVKSRTTL
Q09666_S5110_M1	AHNAK	Q09666	-0.796757	FDIKSPKFKAEAPLPSPKLEGELQAPDLELS
Q96AQ6_S45_M1	PBXIP1	Q96AQ6	-0.727166	MDPESERALQAPHSPSKTDGKELAGTMDGEG
Q96L96_S1855_M1	ALPK3	Q96L96	-0.69388	KGSKSPSAGRKGSQLSPQPQKKGLPSPQGTR
Q96JC9_S165_M1	EAF1	Q96JC9	-0.667449	KPPVGPKTSPLKDNPSPEPQLDDIKRELRAE
Q9UKJ3_S1035_M1	GPATCH8	Q9UKJ3	-0.562863	SGRRDFIRSKIYRSQSPHYFRSGRGEGPGKK
Q14978_S538_M1	NOLC1	Q14978	-0.550295	DDSSEEEEEKLKGKGSPRPQAPKANGTSALT
P40123_S309_M1	CAP2	P40123	-0.544837	AQGGQTQSPTKSHTPSPTSPKSYPSQKHAPV
Q8N556_S668_M1	AFAP1	Q8N556	-0.541486	LGLAIEPKSGTSSPQSPVFRHRTLENSPISS
P02545_S404_M1	LMNA	P02545	-0.503077	LSPSPTSQRSRGRASSHSSQTQGGGSVTKKR
Q9UQ35_S1132_M1	SRRM2	Q9UQ35	-0.491005	DRGEFSASPMLKSGMSPEQSRFQSDSSSYPT
Q5SW79_S838_M1	CEP170	Q5SW79	-0.484528	GGDKKESSKSLVRQGSFTIEKPSPNIPIELI
Q6IQ23_S448_M1	PLEKHA7	Q6IQ23	-0.471695	AQVEHWARAQKGDSRSLPLDQTLPRQGPGQS
O94875_S157_M1	SORBS2	O94875	-0.446617	KTQTYRPLSKSHSDNSPNAFKDASSPVPPPH
Q9UQ35_S1083_M1	SRRM2	Q9UQ35	-0.443518	RSDTSSPEVRQSHSESPSLQSKSQTSPKGGR
O95425_S707_M1	SVIL	O95425	-0.424243	LSVAAKRLLFREMEKSFDEQNVPKRRSRNTA
Q9NTI5_S1166_M1	PDS5B	Q9NTI5	-0.422776	RMETVSNASSSSNPSSPGRIKGRLDSSEMDH
Q8NAV1_S209_M1	PRPF38A	Q8NAV1	-0.378131	SEEEEEEDEKLERVPSPDHRRRSYRDLDKPR
Q14677_S299_M1	CLINT1	Q14677	-0.350881	TIDLGAAAHYTGDKASPDQNASTHTPQSSVK
O43765_T303_M1	SGTA	O43765	-0.336588	NPELIEQLRSQIRSRTPSASNDDQQE_____
Q05519_S449_M1	SRSF11	Q05519	-0.333085	SEKEKKEEKKPIETGSPKTKECSVEKGTGDS
Q92615_S601_M1	LARP4B	Q92615	-0.283411	VPASCAVSATYERSPSPAHLPDDPKVAEKQR
Q92615_S601_M1	SMARCC2	Q8TAQ2	-0.283363	VPASCAVSATYERSPSPAHLPDDPKVAEKQR
Q9UDY2_S415_M1	TJP2	Q9UDY2	-0.276878	SEIEDISEIESNRSFSPEERRHQYSDYDYHS
Q9UBC2_S229_M1	EPS15L1	Q9UBC2	0.288253	RKKTVFPGAVPVLPASPPPKDSLRSTPSHGS
Q9H4G0_S784_M1	EPB41L1	Q9H4G0	0.396034	MIPGPQTVATEIRSLSPIIGKDVLTSTYGAT
P05114_S89_M1	HMGN1	P05114	0.469099	LPAENGETKTEESPASDEAGEKEAKSD____
Q96PM5_S257_M1	RCHY1	Q96PM5	0.492787	ICESYNTAQAGGRRISLDQQ___________
Q08357_S256_M1	SLC20A2	Q08357	0.636262	KITGKLQKEGALSRVSDESLSKVQEAESPVF
Q1KMD3_S185_M1	HNRNPUL2	Q1KMD3	1.2917	VPGDKAAEEQGDDQDSEKSKPAGSDGERRGV
P35749_S8_M1	MYH11	P35749	1.43704	________MAQKGQLSDDEKFLFVDKNFINS
Q12770_S851_M1	SCAP	Q12770	1.44823	RLSDGGKAGPEEPGDSPPLRHRPRGPPPPSL
O00203_S276_M1	AP3B1	O00203	1.57677	KEGDELEDNGKNFYESDDDQKEKTDKKKKPY
Q02952_S1587_M1	AKAP12	Q02952	1.59323	LTSELQTQAHVIKADSQDAGQETEKEGEEPQ
Q92614_S1998_M1	MYO18A	Q92614	1.67446	VKSWLSKNKGPSKAASDDGSLKSSSPTSYWK
E9PAV3_S1388_M2	NACA	E9PAV3	1.92609	AATPSHKGGPAMTPPSPKRGPAIPSPKGDPT
Q5JSH3_S403_M1	WDR44	Q5JSH3	2.00119	IMRRTKEYVSNDAAQSDDEEKLQSQPTDTDG
Q8IUG5_S2542_M1	MYO18B	Q8IUG5	2.00847	RPGIPRLAGDGGERTSPERREPGTGRKDDDV
P27824_S554_M1	CANX	P27824	2.10954	DEEEEGEEKLEEKQKSDAEEDGGTVSQEEED
O60343_S787_M1	TBC1D4	O60343	2.16268	WRQRIFLRVASPMNKSPSAMQQQDGLDRNEL
Q14839_S1535_M2	CHD4	Q14839	2.26688	ELAEVEENKKMSQPGSPSPKTPTPSTPGDTQ
Q14839_S1531_M2	CHD4	Q14839	2.26688	WSMPELAEVEENKKMSQPGSPSPKTPTPSTP
Q15424_S384_M1	SAFB	Q15424	2.30388	PKESSTSEGADQKMSSPEDDSDTKRLSKEEK
Q8TCJ2_S498_M1	STT3B	Q8TCJ2	2.30635	YLGDDMKRENPPVEDSSDEDDKRNQGNLYDK
Q9UNF1_S2_M1	MAGED2	Q9UNF1	2.48149	______________MSDTSESGAGLTRFQAE
Q9Y4F1_S889_M1	FARP1	Q9Y4F1	2.57466	PDNKSPDEATAADQESEDDLSASRTSLERQA
O94874_S458_M1	UFL1	O94874	2.89066	YKIKKVKKKGRKDDDSDDESQSSHTGKKKPE
P15924_S7_M2	DSP	P15924	2.90084	_________MSCNGGSHPRINTLGRMIRAES
Q6PKG0_S521_M2	LARP1	Q6PKG0	3.00034	VPRQHYQKETESAPGSPRAVTPVPTKTEEVS
P41208_S20_M1	CETN2	P41208	3.14998	FKKANMASSSQRKRMSPKPELTEEQKQEIRE
P46821_S1016_M1	MAP1B	P46821	3.38065	EEDMDEAIEKGEAEQSEEEADEEDKAEDARE
O75051_S1630_M1	PLXNA2	O75051;Q9HCM2	3.38734	RTSISRYDSSFRYTGSPDSLRSRAPMITPDL
Q9NQG6_S59_M2	MIEF1	Q9NQG6	3.41217	LAVKRMYDRAISAPTSPTRLSHSGKRSWEEP
Q9NQG6_S55_M2	MIEF1	Q9NQG6	3.41217	GIATLAVKRMYDRAISAPTSPTRLSHSGKRS
P07900_S263_M1	HSP90AA1	P07900	3.42443	EEKESEDKPEIEDVGSDEEEEKKDGDKKKKK
Q92922_S310_M1	SMARCC1	Q92922	3.497	SFRQRISTKNEEPVRSPERRDRKASANARKR
Q9Y5S2_S1690_M1	CDC42BPB	Q9Y5S2	3.54061	KHSTPSNSSNPSGPPSPNSPHRSQLPLEGLE
Q7Z2K6_S53_M1	ERMP1	Q7Z2K6	3.64969	PLVDGCSGGGRTRKRSPGGSGGASRGAGTGL
Q13610_S50_M1	PWP1	Q13610	3.76833	LIAEAKEKLQEEGGGSDEEETGSPSEDGMQS
Q96ST2_S398_M1	IWS1	Q96ST2	3.78475	EGEEEKVAKRKAAVLSDSEDEEKASAKKSRV
Q8WZ42_Y3490_M1	TTN	Q8WZ42	3.83859	SKINETLELLSESPVYPTKFDSEKEGTGPIF
Q9UN37_S97_M1	VPS4A	Q9UN37	3.85432	KKPVKENQSEGKGSDSDSEGDNPEKKKLQEQ
Q9HAS0_S18_M1	C17orf75	Q9HAS0	3.91082	PSLQESMDGDEKELESSEEGGSAEERRLEPP
Q96LR5_S11_M1	UBE2E2	Q96LR5	3.97419	_____MSTEAQRVDDSPSTSGGSSDGDQRES
O43395_S619_M1	PRPF3	O43395	4.00311	WDEQTSNTKGDDDEESDEEAVKKTNKCVLVW
P11388_S1106_M1	TOP2A	P11388	4.27477	KEAQQKVPDEEENEESDNEKETEKSDSVTDS
Q9UKV3_S388_M2	ACIN1	Q9UKV3	4.63739	EIKSSQGLKEKSKSPSPPRLTEDRKKASLVA
P05455_S366_M1	SSB	P05455	4.78479	GKGKVQFQGKKTKFASDDEHDEHDENGATGP
Q8WZ42_S33608_M2	TTN	Q8WZ42	4.82553	VKSPEPRVKSPEAVKSPKRVKSPEPSHPKAV
Q9UFC0_S212_M1	LRWD1	Q9UFC0	5.0071	EELVAASRTQVQKANSPEKPPEAGAAHKPRA
Q12906_S382_M1	ILF3	Q12906	5.25164	ITPMKRPMEEDGEEKSPSKKKKKIQKKEEKA
Q8WYP5_S1944_M1	AHCTF1	Q8WYP5	5.32695	QLRIKHVRRVRGREVSPSDVREDSNLESSQL
Q9BTE3_S154_M1	MCMBP	Q9BTE3	5.57039	TWVKEAYVNANQARVSPSTSYTPSRHKRSYE
Q9BXP5_S4_M1	SRRT	Q9BXP5	5.6828	____________MGDSDDEYDRRRRDKFRRE
P07910_S299_M1	HNRNPC	P07910	5.7944	KDDEKEAEEGEDDRDSANGEDDS________
Q8IYB3_S740_M2	SRRM1	Q8IYB3	5.92865	SRTPEPKKIKKAASPSPQSVRRVSSSRSVSG
Q8IYB3_S738_M2	SRRM1	Q8IYB3	5.92865	RVSRTPEPKKIKKAASPSPQSVRRVSSSRSV
Q8WZ42_S33245_M2	TTN	Q8WZ42	5.96855	DTERRSPTPERTRPRSPSPVSSERSLSRFER
Q8WZ42_S33247_M2	TTN	Q8WZ42	5.97061	ERRSPTPERTRPRSPSPVSSERSLSRFERSA
Q8IYB3_S414_M1	SRRM1	Q8IYB3	6.21488	HRPSPPATPPPKTRHSPTPQQSNRTRKSRVS
Q15435_S27_M1	PPP1R7	Q15435	6.29315	SQEMMEVDRRVESEESGDEEGKKHSSGIVAD
Q9NVM6_S112_M1	DNAJC17	Q9NVM6	6.40609	KLDLEARERQAQAQESEEEEESRSTRTLEQE
Q9H2G2_S571_M1	SLK	Q9H2G2	6.81841	DVAQKVDEDSAEDTQSNDGKEVVEVGQKLIN
Q6PD62_S970_M1	CTR9	Q6PD62	7.32288	RKKKKRRRHPKGEEGSDDDETENGPKPKKRR
O14497_S363_M1	ARID1A	O14497	8.52954	AASGGAQQRSHHAPMSPGSSGGGGQPLARTP
P55884_S125_M1	EIF3B	P55884	9.38295	EQARDERSDSRAQAVSEDAGGNEGRAAEAEP
Q8WX93_S1104_M1	PALLD	Q8WX93	9.58387	RLMVQAVNQRGRSPRSPSGHPHVRRPRSRSR
Q9BXW9_S1435_M1	FANCD2	Q9BXW9	11.1517	ASKSKATEDGEEDEVSAGEKEQDSDESYDDS
Q8IZQ8_S347_M1	MYOCD	Q8IZQ8	11.1933	RNPNSSSTPLSNTPLSPVKNSFSGQTGVSSF
Q15651_S93_M1	HMGN3	Q15651	11.5614	SENGETKAEEAQKTESVDNEGE_________
Q8N1G4_S431_M1	LRRC47	Q8N1G4	11.5949	LQLEAEEQRKQKKRQSVSGLHRYLHLLDGNE
Q9UNS2_S410_M1	COPS3	Q9UNS2	11.6344	QEITVNPQFVQKSMGSQEDDSGNKPSSYS__
P25205_S672_M1	MCM3	P25205	11.8137	VLEKEKKRKKRSEDESETEDEEEKSQEDQEQ
Q96QK1_S7_M1	VPS35	Q96QK1	11.918	_________MPTTQQSPQDEQEKLLDEAIQA
Q8WYH8_S118_M1	ING5	Q8WYH8	12.0335	DLARFEADLKDKMEGSDFESSGGRGLKKGRG
P43243_S208_M1	MATR3	P43243	12.3555	GPSLNPVLDYDHGSRSQESGYYDRMDYEDDR
Q9NYF8_S276_M1	BCLAF1	Q9NYF8	12.4577	HSHSIQHSPERSGSGSVGNGSSRYSPSQNSP
P17844_S6_M1	DDX5	P17844	12.5911	__________MSGYSSDRDRGRDRGFGAPRF
Q8WXH0_S6361_M1	SYNE2	Q8WXH0	12.6958	RLTSCTPGLEDEKEASENETDMEDPREIQTD
Q9UQB3_T278_M1	CTNND2	Q9UQB3	12.7929	PRGGSPLAAPQGGSPTKLQRGGSAPEGATYA
Q9H2G2_S565_M1	SLK	Q9H2G2	13.1562	GTCEAADVAQKVDEDSAEDTQSNDGKEVVEV
O95425_S66_M1	SVIL	O95425	13.2396	PHIGRSNEEEETSDSSLEKQTRSKYCTETSG
Q5T200_S1208_M1	ZC3H13	Q5T200	13.6796	GSNRSNRSHTSGRLRSPSNDSAHRSGDDQSG
Q504Q3_T1188_M1	PAN2	Q504Q3	13.9867	KGRKMDWKVPEPEGQTSPKNAAVFSSVLAL_
Q9C0C2_S494_M1	TNKS1BP1	Q9C0C2	14.0078	TFPTRPSGLGVWRLDSPPPSPITEASEAAEA
Q9ULU4_S488_M2	ZMYND8	Q9ULU4	14.3755	TASPASTKTGQAGSLSGSPKPFSPQLSAPIT
Q9ULU4_S490_M2	ZMYND8	Q9ULU4	14.3755	SPASTKTGQAGSLSGSPKPFSPQLSAPITTK
Q14157_S471_M2	UBAP2L	Q14157	14.5366	LPSKSTSAPQMSPGSSDNQSSSPQPAQQKLK
Q6IQ23_T538_M1	PLEKHA7	Q6IQ23	14.8411	LYEWQQRQQFRHGSPTAPICLGSPEFTDQGR
Q2M2I8_S678_M2	AAK1	Q2M2I8	15.3324	ASLNKSKSATTTPSGSPRTSQQNVYNPSEGS
Q2M2I8_T674_M2	AAK1	Q2M2I8	15.3324	AAAEASLNKSKSATTTPSGSPRTSQQNVYNP
O00499_S296_M1	BIN1	O00499	16.1924	VKAQPSDNAPAKGNKSPSPPDGSPAATPEIR
P31749_S124_M1	AKT1	P31749	16.3346	GLKKQEEEEMDFRSGSPSDNSGAEEMEVSLA
P23327_S494_M1	HRC	P23327	16.9116	KDDSEEEKEKEEDPGSHEEDDESSEQGEKGT
Q711Q0_S116_M1	CEFIP	Q711Q0	17.1232	QLPKYVQGEEKYPKTSPPPTPVQRRLEVPVS
P08559_S293_M1	PDHA1	P08559	18.3406	GPILMELQTYRYHGHSMSDPGVSYRTREEIQ

### Sheet: Nifedipine significant 
PTM.CollapseKey	PG.Genes	PG.UniProtIds	log2 fold change	PTM.FlankingRegion
Q53EL6_T93_M1	PDCD4	Q53EL6	17.1338	SDSGSDALRSGLTVPTSPKGRLLDRRSRSGK
P14859_S448_M1	POU2F1	P14859	16.5288	KEKRINPPSSGGTSSSPIKAIFPSPTSLVAT
Q9UQE7_S1067_M1	SMC3	Q9UQE7	16.3035	KATLVMKKGDVEGSQSQDEGEGSGESERGSG
Q8WZ42_S4266_M1	TTN	Q8WZ42	15.281	ESLKPSEEKEESSSESGTEEVATVKIQEAEG
Q2M2I8_S678_M2	AAK1	Q2M2I8	15.2232	ASLNKSKSATTTPSGSPRTSQQNVYNPSEGS
Q2M2I8_T674_M2	AAK1	Q2M2I8	15.2232	AAAEASLNKSKSATTTPSGSPRTSQQNVYNP
Q9ULU4_S490_M2	ZMYND8	Q9ULU4	14.877	SPASTKTGQAGSLSGSPKPFSPQLSAPITTK
Q9UN81_S18_M1	L1RE1	Q9UN81	14.453	KKQNRKTGNSKTQSASPPPKERSSSPATEQS
Q9ULU4_S488_M2	ZMYND8	Q9ULU4	14.1756	TASPASTKTGQAGSLSGSPKPFSPQLSAPIT
Q5T200_S1208_M1	ZC3H13	Q5T200	14.0296	GSNRSNRSHTSGRLRSPSNDSAHRSGDDQSG
Q5VT52_S665_M1	RPRD2	Q5VT52	13.7266	QSSEVSKPKLESESTSPSLEMKIHNFLKGNP
Q8WXH0_S6361_M1	SYNE2	Q8WXH0	12.509	RLTSCTPGLEDEKEASENETDMEDPREIQTD
P43243_S208_M1	MATR3	P43243	12.0537	GPSLNPVLDYDHGSRSQESGYYDRMDYEDDR
Q8IYB3_S402_M1	SRRM1	Q8IYB3	11.5905	RLSPSASPPRRRHRPSPPATPPPKTRHSPTP
Q8WYH8_S118_M1	ING5	Q8WYH8	11.3715	DLARFEADLKDKMEGSDFESSGGRGLKKGRG
Q96B97_S183_M1	SH3KBP1	Q96B97	11.1486	EQLSKSSLRETTGSESDGGDSSSTKSEGANG
Q6PD62_S970_M1	CTR9	Q6PD62	7.21178	RKKKKRRRHPKGEEGSDDDETENGPKPKKRR
Q9H2G2_S571_M1	SLK	Q9H2G2	6.7752	DVAQKVDEDSAEDTQSNDGKEVVEVGQKLIN
Q8IYB3_S414_M1	SRRM1	Q8IYB3	6.1811	HRPSPPATPPPKTRHSPTPQQSNRTRKSRVS
Q9BTE3_S154_M1	MCMBP	Q9BTE3	5.85532	TWVKEAYVNANQARVSPSTSYTPSRHKRSYE
Q8WZ42_S33245_M2	TTN	Q8WZ42	5.84075	DTERRSPTPERTRPRSPSPVSSERSLSRFER
Q8WZ42_S33247_M2	TTN	Q8WZ42	5.84075	ERRSPTPERTRPRSPSPVSSERSLSRFERSA
P07910_S299_M1	HNRNPC	P07910	5.76772	KDDEKEAEEGEDDRDSANGEDDS________
Q8IYB3_S740_M2	SRRM1	Q8IYB3	5.68216	SRTPEPKKIKKAASPSPQSVRRVSSSRSVSG
Q8IYB3_S738_M2	SRRM1	Q8IYB3	5.68216	RVSRTPEPKKIKKAASPSPQSVRRVSSSRSV
Q12906_S382_M1	ILF3	Q12906	5.12498	ITPMKRPMEEDGEEKSPSKKKKKIQKKEEKA
Q9UKV3_S388_M2	ACIN1	Q9UKV3	4.84642	EIKSSQGLKEKSKSPSPPRLTEDRKKASLVA
Q9UFC0_S212_M1	LRWD1	Q9UFC0	4.69468	EELVAASRTQVQKANSPEKPPEAGAAHKPRA
Q9H1E3_S79_M2	NUCKS1	Q9H1E3	4.36233	KDVKTKKDDSHSAEDSEDEKEDHKNVRQQRQ
P11388_S1106_M1	TOP2A	P11388	4.19895	KEAQQKVPDEEENEESDNEKETEKSDSVTDS
Q9H1E3_S75_M2	NUCKS1	Q9H1E3	4.05148	DSEDKDVKTKKDDSHSAEDSEDEKEDHKNVR
P35251_S368_M1	RFC1	P35251	4.01014	TPKKTKSSPAKKESVSPEDSEKKRTNYQAYR
O43395_S619_M1	PRPF3	O43395	3.94612	WDEQTSNTKGDDDEESDEEAVKKTNKCVLVW
Q13610_S50_M1	PWP1	Q13610	3.74634	LIAEAKEKLQEEGGGSDEEETGSPSEDGMQS
Q9HAS0_S18_M1	C17orf75	Q9HAS0	3.58449	PSLQESMDGDEKELESSEEGGSAEERRLEPP
Q92922_S310_M1	SMARCC1	Q92922	3.5556	SFRQRISTKNEEPVRSPERRDRKASANARKR
O75051_S1630_M1	PLXNA2	O75051;Q9HCM2	3.5075	RTSISRYDSSFRYTGSPDSLRSRAPMITPDL
Q9HCD6_S1534_M2	TANC2	Q9HCD6	3.48622	PPVGGQGKEYPSPPPSPLRRGPQYRASPPAE
Q9HCD6_S1530_M2	TANC2	Q9HCD6	3.48622	RFSPPPVGGQGKEYPSPPPSPLRRGPQYRAS
Q8WUB8_S36_M1	PHF10	Q8WUB8	3.46332	ATPGAQSPKDDNEDNSNDGTQPSKRRRMGSG
P46821_S1016_M1	MAP1B	P46821	3.3385	EEDMDEAIEKGEAEQSEEEADEEDKAEDARE
Q9Y5S2_S1690_M1	CDC42BPB	Q9Y5S2	3.31812	KHSTPSNSSNPSGPPSPNSPHRSQLPLEGLE
Q8WVC0_S630_M1	LEO1	Q8WVC0	3.1307	EEDKAQRLLKAKKLTSDEEGEPSGKRKAEDD
Q6PKG0_S521_M2	LARP1	Q6PKG0	2.95485	VPRQHYQKETESAPGSPRAVTPVPTKTEEVS
Q0VF96_S204_M1	CGNL1	Q0VF96	2.9179	WTCFPKPSNSQPTSPSLEDPAKSGVTAIRLC
O94874_S458_M1	UFL1	O94874	2.52146	YKIKKVKKKGRKDDDSDDESQSSHTGKKKPE
Q15424_S384_M1	SAFB	Q15424	2.31862	PKESSTSEGADQKMSSPEDDSDTKRLSKEEK
P27824_S554_M1	CANX	P27824	2.16401	DEEEEGEEKLEEKQKSDAEEDGGTVSQEEED
Q8IUG5_S2542_M1	MYO18B	Q8IUG5	2.10873	RPGIPRLAGDGGERTSPERREPGTGRKDDDV
P31350_S20_M1	RRM2	P31350	1.93299	RVPLAPITDPQQLQLSPLKGLSLVDKENTPP
Q92614_S1998_M1	MYO18A	Q92614	1.73278	VKSWLSKNKGPSKAASDDGSLKSSSPTSYWK
Q02952_S1587_M1	AKAP12	Q02952	1.44786	LTSELQTQAHVIKADSQDAGQETEKEGEEPQ
P35749_S8_M1	MYH11	P35749	1.36823	________MAQKGQLSDDEKFLFVDKNFINS
Q1KMD3_S185_M1	HNRNPUL2	Q1KMD3	1.00415	VPGDKAAEEQGDDQDSEKSKPAGSDGERRGV
P23588_S498_M1	EIF4B	P23588	0.858167	AWVKRSSNPPARSQSSDTEQQSPTSGGGKVA
Q02078_S235_M1	MEF2A	Q02078	0.771336	AGSSPVGNGFVNSRASPNLIGATGANSLGKV
Q9H4G0_S784_M1	EPB41L1	Q9H4G0	0.696885	MIPGPQTVATEIRSLSPIIGKDVLTSTYGAT
Q9BYV9_S510_M1	BACH2	Q9BYV9	0.544858	RPNTSCPVPIKVCPRSPPLETRTRTSSSCSS
Q9Y6D5_S227_M1	ARFGEF2	Q9Y6D5	0.541216	IQSKPQSPVIQAAAVSPKFVRLKHSQAQSKP
Q702N8_S1669_M1	XIRP1	Q702N8	0.509966	LCPPRVLPSSRDSPSSPTFISIQSATRKPLE
P05114_S89_M1	HMGN1	P05114	0.438632	LPAENGETKTEESPASDEAGEKEAKSD____
Q9UNZ2_S114_M1	NSFL1C	Q9UNZ2	0.438053	SERSGQQIVGPPRKKSPNELVDDLFKGAKEH
Q9HBL0_S1381_M1	TNS1	Q9HBL0	0.354732	PATSPSPDSAAFRQGSPTPALPEKRRMSVGD
Q14677_S299_M1	CLINT1	Q14677	-0.297597	TIDLGAAAHYTGDKASPDQNASTHTPQSSVK
Q8TAQ2_S302_M1	SMARCC2	Q8TAQ2	-0.300546	DRRDKKGGNYKKRKRSPSPSPTPEAKKKNAK
Q8NAV1_S209_M1	PRPF38A	Q8NAV1	-0.307283	SEEEEEEDEKLERVPSPDHRRRSYRDLDKPR
Q05519_S449_M1	SRSF11	Q05519	-0.308077	SEKEKKEEKKPIETGSPKTKECSVEKGTGDS
Q8WZ42_S33247_M1	TTN	Q8WZ42	-0.348958	ERRSPTPERTRPRSPSPVSSERSLSRFERSA
O94979_S799_M1	SEC31A	O94979	-0.349369	DRLCRAQGEPVAGHESPKIPYEKQQLPKGRP
Q9NTI5_S1166_M1	PDS5B	Q9NTI5	-0.366232	RMETVSNASSSSNPSSPGRIKGRLDSSEMDH
Q9UHB7_S549_M1	AFF4	Q9UHB7	-0.37325	KTIQKGSESGRGRQKSPAQSDSTTQRRTVGK
Q9UQ35_S1083_M1	SRRM2	Q9UQ35	-0.400018	RSDTSSPEVRQSHSESPSLQSKSQTSPKGGR
O94875_S157_M1	SORBS2	O94875	-0.458899	KTQTYRPLSKSHSDNSPNAFKDASSPVPPPH
Q9H7J1_S66_M1	PPP1R3E	Q9H7J1	-0.496101	ARSRAHAPSRGRRARSAPAGGGGARAPRSRS
O95425_S707_M1	SVIL	O95425	-0.511001	LSVAAKRLLFREMEKSFDEQNVPKRRSRNTA
Q9UQ35_S1132_M1	SRRM2	Q9UQ35	-0.519676	DRGEFSASPMLKSGMSPEQSRFQSDSSSYPT
Q9H8Y8_T222_M1	GORASP2	Q9H8Y8	-0.520853	FEEGKKISLPGQMAGTPITPLKDGFTEVQLS
Q14978_S538_M1	NOLC1	Q14978	-0.526313	DDSSEEEEEKLKGKGSPRPQAPKANGTSALT
Q9UJ41_S132_M1	RABGEF1	Q9UJ41	-0.555264	IQEAKAPSPSINRQTSIETDRVSKEFIEFLK
P40123_S309_M1	CAP2	P40123	-0.562295	AQGGQTQSPTKSHTPSPTSPKSYPSQKHAPV
Q14103_S83_M1	HNRNPD	Q14103	-0.580606	IDASKNEEDEGHSNSSPRHSEAATAQREEWK
Q9GZY8_S155_M1	MFF	Q9GZY8	-0.596555	QNEEIRAVGRLKRERSMSENAVRQNGQLVRN
P02545_S404_M1	LMNA	P02545	-0.611614	LSPSPTSQRSRGRASSHSSQTQGGGSVTKKR
Q96AQ6_S45_M1	PBXIP1	Q96AQ6	-0.71457	MDPESERALQAPHSPSKTDGKELAGTMDGEG
Q9UKJ3_S1035_M1	GPATCH8	Q9UKJ3	-0.749494	SGRRDFIRSKIYRSQSPHYFRSGRGEGPGKK
Q09666_S5448_M1	AHNAK	Q09666	-0.982218	LKGPGVDVNLKGPRISAPNVDFNLEGPKVKG
P02458_S1039_M1	COL2A1	P02458	-1.26453	PPGLTGPAGEPGREGSPGADGPPGRDGAAGV
P15924_S2209_M1	DSP	P15924	-1.52333	PHTGLLLLSVQKRSMSFQGIRQPVTVTELVD
Q9NS69_S15_M1	TOMM22	Q9NS69	-1.52451	_MAAAVAAAGAGEPQSPDELLPKGDAEKPEE
P02452_S363_M1	COL1A1	P02452	-1.84827	AVGAKGEAGPQGPRGSEGPQGVRGEPGPPGP
P10916_S15_M1	MYL2	P10916	-2.03314	_MAPKKAKKRAGGANSNVFSMFEQTQIQEFK
Q16851_S13_M1	UGP2	Q16851	-2.05049	___MSRFVQDLSKAMSQDGASQFQEVIRQEL
Q8NE71_S166_M1	ABCF1	Q8NE71	-2.12149	PKPAKPEKNRINKAVSEEQQPALKGKKGKEE
Q15154_S93_M1	PCM1	Q15154	-2.17134	KTPHTFPHSRYMSQMSVPEQAELEKLKQRIN
Q96N64_S81_M1	PWWP2A	Q96N64	-2.2129	PPLPPPPPPPGELARSPEAVGPELEAEEKLS
P26368_S2_M1	U2AF2	P26368	-2.50292	______________MSDFDEFERQLNENKQE
P35579_S1943_M1	MYH9	P35579	-2.55875	FVVPRRMARKGAGDGSDEEVDGKADGAEAKP
Q0ZGT2_S80_M1	NEXN	Q0ZGT2	-2.7715	REWNRRKQEIKEMLASDDEEDVSSKVEKAYV
Q96EB6_S16_M2	SIRT1	Q96EB6	-2.83119	MADEAALALQPGGSPSAAGADREAASSPAGE
O94876_S382_M1	TMCC1	O94876	-3.24455	SKPREIASLIRNKFGSADNIPNLKDSLEEGQ
Q5VZK9_S1360_M1	CARMIL1	Q5VZK9	-3.54407	RSSSKDGHQGSKSNDSGEEAEKEFIFV____
P49116_S46_M1	NR2C2	P49116	-12.425	TGQKIQIVTAVDASGSPKQQFILTSPDGAGT
Q6PKG0_T515_M1	LARP1	Q6PKG0	-13.9704	LNCPEFVPRQHYQKETESAPGSPRAVTPVPT
Q504Q3_S1189_M1	PAN2	Q504Q3	-14.1379	GRKMDWKVPEPEGQTSPKNAAVFSSVLAL__
Q5VTR2_T526_M1	RNF20	Q5VTR2	-14.3306	TRLRSGSALLQSQSSTEDPKDEPAELKPDSE
Q9UQ35_T1434_M1	SRRM2	Q9UQ35	-14.9147	SSSASSPEMKDGLPRTPSRRSRSGSSPGLRD
Q9HCD6_S1530_M1	TANC2	Q9HCD6	-15.059	RFSPPPVGGQGKEYPSPPPSPLRRGPQYRAS
P84157_S144_M1	MXRA7	P84157	-15.2105	EGPEEEDGEGFSFKYSPGKLRGNQYKKMMTK
O95425_S914_M1	SVIL	O95425	-15.4185	PLDHNASATDYKFSSSIENSDSPVRSILKSQ
P63261_S239_M1	ACTG1	P63261	-16.4929	EQEMATAASSSSLEKSYELPDGQVITIGNER
Q53EL6_S94_M1	PDCD4	Q53EL6	-17.0309	DSGSDALRSGLTVPTSPKGRLLDRRSRSGKG
Q8NE79_S323_M1	BVES	Q8NE79	-17.4322	QFLRGTSSMSSLHVSSPHQRASAKMKPIEEG
